# Related PP2C phosphatases Pic3 and Pic12 negatively regulate immunity in tomato to *Pseudomonas syringae*

**DOI:** 10.1101/2024.02.08.579555

**Authors:** Fan Xia, Ning Zhang, Renee E. Smith, Joydeep Chakraborty, Guy Sobol, Xuemei Tang, Zhangjun Fei, Guido Sessa, Gregory B. Martin

## Abstract

Type 2C protein phosphatases (PP2Cs) constitute a large family in most plant species but relatively few of them have been implicated in immunity. To identify and characterize PP2C phosphatases that affect tomato immunity, we used CRISPR/Cas9 to generate loss-of-function mutations in 11 PP2C-encoding genes whose expression is altered in response to immune elicitors or pathogens. We report that two closely related PP2C phosphatases, Pic3 and Pic12, are involved in regulating resistance to the bacterial pathogen *Pseudomonas syringae* pv. *tomato* (*Pst*). Loss-of-function mutations in *Pic3* lead to enhanced resistance to *Pst* in older but not younger leaves, whereas such mutations in *Pic12* resulted in enhanced resistance in both older and younger leaves. Overexpression of Pic3 and Pic12 proteins in leaves of *Nicotiana benthamiana* inhibited resistance to *Pst* and this effect was dependent on Pic3/12 phosphatase activity and an N-terminal palmitoylation motif associated with localization to the cell periphery. Pic3 but not Pic12 had a slight negative effect on flagellin-associated reactive oxygen species generation, although their involvement in the response to *Pst* appeared independent of flagellin. RNA-sequencing analysis of Rio Grande (RG)-PtoR wild-type plants and two independent RG-pic3 mutants revealed that the enhanced disease resistance in RG-pic3 older leaves is associated with increased transcript abundance of multiple defense related genes. RG-pic3/RG-pic12 double mutant plants exhibited stronger disease resistance than RG-pic3 or RG-pic12 single mutants. Together, our results reveal that Pic3 and Pic12 negatively regulate tomato immunity in an additive manner through flagellin-independent pathways.
