## Supplemental Table S2 for "Related PP2C phosphatases Pic3 and Pic12 negatively regulate immunity in tomato to *Pseudomonas syringae*"

### Sheet: Sheet1
Supplemental Table S2. Upregulated differentially expressed genes in lower leaves (RG-pic3 vs wild type (RG-PtoR)), FC >=10, p < 0.05
Gene ID	RG-pic3-1 vs RG-PtoR				RG-pic3-2 vs RG-PtoR				RG-pic3 vs RG-PtoR
	RG-PtoR mean	RG-pic3-1 mean	ratio	adjustedP	RG-PtoR mean	RG-pic3-2 mean	ratio	adjustedP	mean ratio
Solyc10g075150*	1.19	362.73	306.1	2.92927e-32	1.19	67.01	56.55	2.59326e-15	181.325
Solyc06g068890	0.07	11.39	168.79	1.04505e-07	0.07	12.76	188.96	3.17248e-08	178.875
Solyc09g006005	11.46	2990.28	260.93	2.95893e-29	11.46	791.76	69.09	4.93441e-16	165.01
Solyc11g005480	0.07	18.95	270.67	4.84609e-13	0.07	3.24	46.25	2.63075e-06	158.46
Solyc12g150125	0.17	42.01	240.08	4.0735e-25	0.17	13.16	75.2	2.7986e-20	157.64
Solyc12g056675*	0.22	49.72	226	3.96264e-23	0.22	17.75	80.69	6.1217e-14	153.345
Solyc09g098080	0.07	17.14	244.9	2.17821e-23	0.07	3.73	53.32	2.079e-11	149.11
Solyc10g084960*	0.93	154.18	165.79	3.84796e-73	0.93	117.51	126.35	7.11728e-50	146.07
Solyc12g056674 (1)	0.26	55.78	214.55	2.75043e-23	0.26	18.47	71.02	5.80452e-22	142.785
Solyc01g066790	0.17	28.35	164.37	5.87174e-17	0.17	19.64	113.88	3.63124e-13	139.125
Solyc12g100250*	0.21	47.44	223.26	1.94021e-17	0.21	9.9	46.58	2.92765e-09	134.92
Solyc12g056678	0.22	40.34	181.32	4.94408e-20	0.22	13.55	60.89	1.57241e-30	121.105
Solyc12g100260 (2)	1.11	181.41	163.43	8.27021e-44	1.11	75.02	67.59	5.16781e-18	115.51
Solyc08g080620	0.76	153.21	202.93	6.76959e-85	0.76	17.64	23.36	2.07291e-11	113.145
Solyc12g100270*	0.21	33.35	160.74	6.10763e-30	0.21	8.81	42.46	2.79028e-17	101.6
Solyc09g091670	0.19	27.43	144.37	2.69283e-18	0.19	11.03	58.07	1.32641e-10	101.22
Solyc10g079860	1	149.04	149.04	2.86994e-24	1	46.23	46.23	2.53769e-11	97.635
Solyc05g009090	0.12	15.68	130.69	1.512e-41	0.12	6.7	55.79	2.99142e-19	93.24
Solyc12g100240*	3.31	454.61	137.45	1.82031e-26	3.31	161.89	48.95	2.56357e-20	93.2
Solyc12g045020	0.32	44.4	139.85	5.41353e-30	0.32	12.64	39.81	3.20539e-10	89.83
Solyc01g073860	0.83	82.61	98.94	1.47215e-19	0.83	56.3	67.43	5.24138e-11	83.185
Solyc11g013250	0.05	5.6	106.6	5.78883e-11	0.05	3.01	57.33	6.755e-06	81.965
Solyc03g025670	2.62	318.7	121.87	4.55994e-26	2.62	108.25	41.4	5.75829e-14	81.635
Solyc07g056610	0.1	11.71	117.1	4.08055e-08	0.1	4.47	44.7	3.38542e-12	80.9
Solyc08g014090	0.17	21.46	128.1	2.76771e-25	0.17	4.61	27.54	4.35177e-10	77.82
Solyc10g007580	0.21	23.54	114.81	2.90839e-18	0.21	6.35	30.99	2.98262e-08	72.9
Solyc01g008620*	2.53	271.19	107.08	3.78348e-26	2.53	93.14	36.78	2.36361e-11	71.93
Solyc11g007980	0.13	14.01	107.77	8.40456e-16	0.13	4.49	34.52	4.23164e-15	71.145
Solyc09g007010	0.47	49.49	104.73	7.10194e-13	0.47	14.96	31.67	1.54219e-14	68.2
Solyc01g109140	0.21	17.47	81.27	1.21307e-16	0.21	11.82	54.95	8.14982e-11	68.11
Solyc12g049030*	1.46	129.4	88.48	4.29196e-26	1.46	56.95	38.94	6.45907e-14	63.71
Solyc01g097240*	2.65	243.83	92.1	4.19275e-26	2.65	85.23	32.19	3.94861e-12	62.145
Solyc10g078220	3.4	292.75	86.04	9.64423e-26	3.4	108.92	32.01	5.93726e-09	59.025
Solyc03g033790	0.6	51.44	86.09	5.77531e-21	0.6	18.34	30.7	3.70698e-10	58.395
Solyc05g015850	0.38	26.06	68.58	1.69004e-26	0.38	16.37	43.07	7.22193e-08	55.825
Solyc08g023510	0.11	7.01	65.24	3.61863e-08	0.11	4.7	43.7	2.29333e-06	54.47
Solyc04g071083	1.25	115.33	92.45	2.13535e-17	1.25	14.87	11.92	1.3809e-05	52.185
Solyc08g079900	6.09	396.34	65.08	1.09113e-53	6.09	220.56	36.22	1.76113e-15	50.65
Solyc03g006700	0.69	50.01	72.21	2.65205e-19	0.69	18.2	26.28	1.06079e-16	49.245
Solyc08g029000*	4.03	225.68	56	1.53824e-23	4.03	160.91	39.93	2.079e-11	47.965
Solyc12g013680	0.26	14.11	54.81	1.66572e-14	0.26	9.49	36.86	4.038e-20	45.835
Solyc04g007380	0.28	16.76	58.82	3.47667e-32	0.28	9.22	32.36	1.30084e-19	45.59
Solyc09g089780	0.18	9.41	53.75	3.89934e-32	0.18	6.49	37.07	8.67625e-34	45.41
Solyc03g043895	0.14	7.01	51.93	4.48577e-12	0.14	5	37.07	1.96451e-07	44.5
Solyc11g008820	0.27	16.51	61.73	2.39272e-12	0.27	6.91	25.81	2.92818e-06	43.77
Solyc01g080570	0.33	21.26	65.41	6.20466e-19	0.33	6.8	20.93	6.24542e-08	43.17
Solyc08g008150	0.8	47.96	59.95	6.91058e-12	0.8	18.02	22.53	1.67841e-12	41.24
Solyc12g008930	0.15	8.05	53.69	1.57377e-09	0.15	4.04	26.9	1.57239e-05	40.295
Solyc01g073800	0.25	13.93	55.18	1.02997e-19	0.25	5.88	23.28	4.5618e-11	39.23
Solyc12g088000	0.29	14.52	50.08	1.82791e-08	0.29	8.14	28.07	1.51553e-11	39.075
Solyc03g098740	1.46	72.02	49.5	5.26707e-18	1.46	36.6	25.16	2.25338e-15	37.33
Solyc12g011150	1.19	58.55	49.2	1.88204e-11	1.19	26.22	22.03	5.75154e-09	35.615
Solyc02g086700	0.18	7.98	44.31	1.98454e-07	0.18	4.65	25.83	3.77081e-06	35.07
Solyc07g005110	0.39	19.86	50.6	7.81777e-14	0.39	6.57	16.73	7.53377e-10	33.665
Solyc10g083690	1.32	43.21	32.67	1.7711e-38	1.32	45.36	34.3	1.67284e-23	33.485
Solyc09g090990	4.99	189.74	38.04	4.46072e-10	4.99	120.32	24.12	1.99901e-08	31.08
Solyc12g009730	0.19	7.68	40.44	1.71381e-07	0.19	3.52	18.5	1.14078e-05	29.47
Solyc03g113480	0.8	32.97	41.08	1.02428e-25	0.8	10.77	13.42	1.48071e-12	27.25
Solyc02g069960	0.69	27.67	39.96	2.49387e-08	0.69	9.55	13.79	1.58279e-07	26.875
Solyc09g091000	1.87	69.85	37.3	1.19427e-17	1.87	26.58	14.19	3.48584e-14	25.745
Solyc10g050880	0.32	12.86	40.18	1.84163e-46	0.32	3.29	10.3	2.17549e-07	25.24
Solyc04g064880	0.96	29.53	30.92	3.01826e-10	0.96	18.45	19.32	3.87692e-07	25.12
Solyc05g016690	0.3	9.56	31.59	5.62528e-23	0.3	5.58	18.44	4.72597e-09	25.015
Solyc05g009040	0.38	13.45	35.87	1.59055e-23	0.38	5.07	13.53	1.03053e-07	24.7
Solyc07g053420	0.47	17.96	37.8	5.08776e-25	0.47	5.45	11.47	6.53387e-07	24.635
Solyc10g078230	0.49	18.95	38.86	5.55809e-09	0.49	4.9	10.04	0.00117661	24.45
Solyc07g056510	4.71	141.01	29.96	1.23452e-16	4.71	86.93	18.47	1.27783e-09	24.215
Solyc05g052280	0.43	15.49	35.6	8.81139e-11	0.43	5.32	12.23	2.06619e-07	23.915
Solyc07g063730	0.48	16	33.5	2.32178e-29	0.48	6.41	13.43	2.7081e-10	23.465
Solyc09g066160	0.26	8.68	33.71	9.19623e-09	0.26	3.28	12.75	0.000538891	23.23
Solyc01g009810	5.04	147.55	29.25	2.34273e-13	5.04	71.44	14.16	2.52826e-12	21.705
Solyc01g007050	0.66	19.71	29.86	9.51459e-25	0.66	8.75	13.26	7.04862e-12	21.56
Solyc10g018340	4.33	97.29	22.48	6.53749e-12	4.33	84.86	19.61	1.80485e-14	21.045
Solyc06g051800	1.38	43.65	31.75	1.48433e-31	1.38	14.04	10.21	1.74487e-11	20.98
Solyc06g066590	3.87	83.64	21.6	8.5142e-25	3.87	64.94	16.77	2.69965e-15	19.185
Solyc05g051530	2.56	63.28	24.7	5.75447e-28	2.56	30.49	11.9	5.76912e-11	18.3
Solyc04g077180	1.9	43.65	22.94	4.00514e-23	1.9	25.79	13.55	3.08956e-14	18.245
Solyc01g007960	1.81	43.07	23.73	4.85639e-25	1.81	22.46	12.38	4.73617e-13	18.055
Solyc08g082380	2.2	50.16	22.77	8.61451e-08	2.2	28.99	13.16	2.6351e-08	17.965
Solyc11g005840	5.83	130.12	22.3	4.48369e-27	5.83	70.65	12.11	3.3416e-07	17.205
Solyc05g054820	1.99	44.65	22.41	2.70266e-13	1.99	22.08	11.08	8.57249e-13	16.745
Solyc01g008500	1.38	29.38	21.37	1.48433e-31	1.38	15.93	11.59	1.01895e-11	16.48
Solyc12g010410	0.45	8.77	19.49	7.99989e-15	0.45	6	13.32	1.40939e-14	16.405
Solyc01g006550	0.56	8.86	15.75	1.55896e-17	0.56	9.29	16.51	1.50197e-13	16.13
Solyc04g011480	16.79	319.89	19.05	3.3126e-24	16.79	195.79	11.66	1.28053e-14	15.355
Solyc01g098970	0.33	4.65	14.08	9.15507e-11	0.33	5.37	16.27	6.12577e-12	15.175
Solyc04g077810	0.73	11.61	15.85	5.70539e-14	0.73	10.53	14.38	9.09177e-14	15.115
Solyc01g005160	0.75	14.18	18.97	5.39142e-23	0.75	8.34	11.16	6.99584e-20	15.065
Solyc02g090120	0.36	6.35	17.88	5.92566e-06	0.36	4.14	11.67	0.000271254	14.775
Solyc12g017480	0.67	7.53	11.28	8.50646e-12	0.67	11.96	17.92	3.49467e-05	14.6
Solyc05g008220	0.59	10.13	17.25	3.11859e-19	0.59	6.76	11.5	5.96855e-09	14.375
Solyc04g071600	3.25	56.15	17.29	2.40708e-22	3.25	36.8	11.33	1.78138e-11	14.31
Solyc01g009705	0.6	8	13.28	5.804e-06	0.6	9.15	15.19	5.59752e-06	14.235
Solyc03g111540	0.38	6.57	17.4	6.77055e-18	0.38	4.06	10.76	2.92855e-13	14.08
Solyc12g005610	0.94	16.75	17.72	5.37138e-16	0.94	9.57	10.13	1.10809e-08	13.925
Solyc03g044180	0.83	13.8	16.68	9.29623e-20	0.83	9.03	10.92	4.31442e-08	13.8
Solyc01g073840	2.46	42.48	17.29	4.34333e-08	2.46	25.02	10.18	2.99302e-05	13.735
Solyc05g053600	1.58	20.21	12.77	4.06415e-31	1.58	21.17	13.38	1.32453e-24	13.075
Solyc01g009700	0.93	12.52	13.46	2.57354e-24	0.93	11.19	12.03	8.9106e-12	12.745
Solyc05g056500	0.53	7.98	15.05	2.98363e-21	0.53	5.5	10.37	1.05253e-09	12.71
Solyc11g072930	1.44	20.75	14.38	4.77605e-08	1.44	14.72	10.21	4.30455e-06	12.295
Solyc07g042510	0.27	3.06	11.56	0.000106185	0.27	3.21	12.1	6.31382e-05	11.83
Solyc12g045035*	24.73	277.44	11.22	3.87489e-18	24.73	296.41	11.98	2.72011e-15	11.6
Solyc12g045037	18.99	213.95	11.26	3.22193e-18	18.99	226.57	11.93	4.27655e-15	11.595
Solyc09g009980	0.67	8.41	12.6	8.75267e-12	0.67	6.93	10.39	8.01333e-08	11.495
Table is sorted highest to lowest using the average ratio of the RG-pic3-1 and RG-pic3-2 plants (Coumn J)
*Gene that was selected for testing in the agromonas assay (Supplemental Figure S7).
1) Protein sequence encoded by Solyc12g056674 is same as Solyc12g056675, so only Solyc12g056675 was tested.
2) Protein sequence encoded by Solyc12g100260 is same as Solyc12g100240, so only Solyc12g100240 was tested.
