## Supplemental Table S3 for "Related PP2C phosphatases Pic3 and Pic12 negatively regulate immunity in tomato to *Pseudomonas syringae*"

### Sheet: Sheet1
Supplementary Table S3. Differential expression of the Pic3 and Pic12 genes during PTI and ETI responses*
PTI response
ETI response
Up-regulated; p value (pFDR) < 0.05
Solyc #	Pic	PP2C number	P. putida/mock1	pFDR	P. fluorescens/mock1	pFDR	flgII-28/mock1	pFDR	csp22/mock1	pFDR	chitin/mock2	pFDR	chitin/mock2	pFDR
Timepoint			6 h		6 h		6 h		6 h		12 h		24 h
Solyc01g105280	Pic3	13	3.17	1.41e-09	2.33	2.39e-05	2.71	1.17e-07	2.55	5.46e-06	2.06551	0.176464	4.15317	0.0203221
Solyc10g047290	Pic12	79	2.58	1.48e-06	2.17	0.000174	2.08	0.000213	2.22	8.26e-05	2.90846	0.000543899	4.16292	0.023538
Solyc #	Pic	PP2C number	PtoR-Pst DC3000/RG-PtoR-Pst DC3000DD3	pFDR	PtoR-Pst DC3000/RG-prf3-Pst DC30003	pFDR	PtoR-Pst DC3000/RG-prf19-Pst DC30003	pFDR	PtoR-Pst DC3000/RG-PtoR-Pst DC3000DD3	pFDR	PtoR-Pst DC3000/RG-prf3-Pst DC30003	pFDR	PtoR-Pst DC3000/RG-prf19-Pst DC30003	pFDR
			4 h		4 h		4 h		6 h		6 h		6 h
Solyc01g105280	Pic3	13	2.14	2.75e-06	3.24	2.93e-11	3.35	5.24e-12	3.06	1.61e-18	6.21	2.56e-38	7.59	3.64e-32
Solyc10g047290	Pic12	79	1.33	0.0077	1.5	0.000174	1.68	1.63e-05	1.32	0.0049	2.03	4.64e-08	2.49	6.74e-09
*Data are summarized in Sobol et al., MPMI (2022). 35:737-747. Supplemental Table S5.
1) csp22, flgII-28, P. putida, P. fluorescens, Pst DC3000, Pst DC3000 ΔhrcQ-U, Pst DC3000 Δ28E, Pst DC3000 ΔhrcQ-UΔfliC datasets are from Rosli et al., 2013 DOI: 10.1186/gb-2013-14-12-r139.
Data extracted from the Tomato Functional Genomics Database website http://ted.bti.cornell.edu/
2) flg22, chitin datasets are from Jeon et al., 2020 DOI: 10.1016/j.cell.2019.11.037, RPKM values were provided by the authors and statistical analysis was performed in this study.
3) ETI datasets are from Pombo et al., 2014 DOI: 10.1186/s13059-014-0492-1, data extracted from the Tomato Functional Genomics Database website http://ted.bti.cornell.edu/
