## Supplemental Table S4 for "Related PP2C phosphatases Pic3 and Pic12 negatively regulate immunity in tomato to *Pseudomonas syringae*"

### Sheet: Sheet1
Supplemental Table S4. Primers used in this study
Primer name	Gene Solyc ID	Primer sequence (5'-3')	Purpose
Pic3_F	Solyc01g105280	CCATGATTGGTGTTCCATTGGTC	CRISPR mutants genotyping
Pic3_R	Solyc01g105280	GATGAAAATCGGTAACATAGCCAG
PP2C(Pic1)_F	Solyc07g066260	GAATGAATCTCTCTATCACTTTCTGC
PP2C(Pic1)_R	Solyc07g066260	GATTGAGATGATTCATTGCAGACC
Pic2_F	Solyc01g105020	GTAGTTATGGCTGATTCTTTGTGC
Pic2_R	Solyc01g105020	GAGTTGAATCATAACAGCAATCCTTG
Pic5_F	Solyc02g092750	CTCTACAGCCAGCAGTCTAAG
Pic5_R	Solyc02g092750	CCACTACTACTGCTGAATCACC
Pic7-Solyc03g_F	Solyc03g096670	CAGTTCATCGTTCAATTGACACC
Pic7-Solyc03g_R	Solyc03g096670	CGACGATACAGATGCAGATTCC
Pic7-Solyc05g_F	Solyc05g052980	CGTGTCTCATTCTGCCCAAAG
Pic7-Solyc05g_R	Solyc05g052980	GCCATCATAAACACCGAAGAAATG
Pic10-Solyc07g_F1	Solyc07g007220	CGTCATGATGTTGCAAATACTATGC
Pic10-Solyc07g_R1	Solyc07g007220	CGTAATGAGATGACTTAGGTACAG
Pic10-Solyc12g_F1	Solyc12g010450	CAGTACACTAAGCATATCACCTATG
Pic10-Solyc12g_R1	Solyc12g010450	GACTGTTACCTTCCAAATATCATAGC
Pic11_F	Solyc09g010780	GGGTAATGGAGTTAGAAAATTGAATC
Pic11_R	Solyc09g010780	CTGTCTTCCCCTGCTTTACC
Pic13_F	Solyc12g042570	CCATTGTATGTGCTTAACTTGTATTG
Pic13_R	Solyc12g042570	CAGATCTCAAAGTTTCAGCGAAG
Pic12_F	Solyc10g047290	CGATAATCATACAAAATGGTTGAGGG
Pic12_R	Solyc10g047290	GTCTCCAAATCCAGAAATCATCAC
Pic3-offtarget1-F	Intergenic Region	GACCTTAAATCGGATGCTCTTTG	Off-target mutation detection
Pic3-offtarget1-R	Intergenic Region	TTGACCTTCTTTGCTATCTGGA
Pic3-offtarget2-F	Solyc10g047290	CGATAATCATACAAAATGGTTGAGGG
Pic3-offtarget2-R	Solyc10g047290	GTCTCCAAATCCAGAAATCATCAC
Pic12-offtarget1-F	Solyc06g076930	AGGAATCGTAGTAACTCGGTTG
Pic12-offtarget1-R	Solyc06g076930	GCAGTGTCATCCTAGTAAGAGC
Pic12-offtarget2-F	Solyc05g007810	GGGCATAAGAAAGGCCAGGA
Pic12-offtarget2-R	Solyc05g007810	GCTTATCCAATTGTGATCGCAG
Pic3-gateway-Fwd	Solyc01g105280	CACCATGGATAATTTATGCTGCTT	Gateway cloning
Pic3-gateway-nostop-Rev	Solyc01g105280	AAACCCCTTAAATCGGACAACAA
Pic12-gateway-Fwd	Solyc10g047290	CACCATGGATAACTTATGCTGCTT
Pic12-gateway-nostop-Rev	Solyc10g047290	AAACCCCTTAAATCGGACAACGAT
ACET1(Solyc12g100240)-Fwd	Solyc12g100240	CACCATGGGAGCTGGTGGAAATATG
Solyc12g100240/260-CDS-nonstop-Rev	Solyc12g100240	AAGCTTGTTTTTATACCAATAAACACCTC
Solyc12g100250-CDS-Fwd	Solyc12g100250	CACCATGGGAGGTGGTGGTAATTC
Solyc12g100250-CDS-nonstop-Rev	Solyc12g100250	AAATGTGTTGTAATTTGTATACCAG
Solyc12g100270-CDS-Fwd	Solyc12g100270	CACCATGGCTTCTAAACCTGGAATT
Solyc12g100270-CDS-nonstop-Rev	Solyc12g100270	AAACATTATTTCTACATCTAATGGTG
Solyc08g029000-CDS-Fwd	Solyc08g029000	CACCATGTTACTGGAAAAAATTGT
Solyc08g029000-CDS-Rev(nonstop)	Solyc08g029000	AAATATTGACACACTATTAGGTATT
Solyc12g049030-CDS-Fwd	Solyc12g049030	CACCATGGGAGGTGGTGGTAATAT
Solyc12g049030-CDS-nonstop-Rev	Solyc12g049030	AAAATTGTTTTTGTACCAATAAACACC
Solyc12g045035-CDS-Fwd	Solyc12g045035	CACCATGGGAGGTGGTGGTAATAT
Solyc12g045035-CDS-Rev(nonstop)	Solyc12g045035	AAAAATCTCGTTCTTGTACCAAT
Solyc12g056675(X)-CDS-Fwd	Solyc12g056675	CACCATGTCTAGCCAAAAATTTG
Solyc12g056675(X)-CDS-Rev(nonstop)	Solyc12g056675	AAAATTTTTAGTAGCAGATATGAGATC
Solyc10g084960-CDS-Fwd	Solyc10g084960	CACCATGTCAAGAGTGAAATTGCT
Solyc10g084960-CDS-nonstop-Rev	Solyc10g084960	AAATTTGGAAATAGCCGCTACAGC
Solyc10g075150-CDS-Fwd	Solyc10g075150	CACCATGTTTGTCAAGATTGCTTG
Solyc10g075150-CDS-nonstop-Rev	Solyc10g075150	AAACTTCACCTTGGAGCAGTCAA
Solyc08g080620-CDS-Fwd	Solyc08g080620	CACCATGGGCTACTTGACATCTTC
Solyc08g080620-CDS-Rev(nonstop)	Solyc08g080620	AAATGGGCAAAAAACAACCCTAT
Solyc01g097240-CDS-Fwd	Solyc01g097240	CACCATGGAGAGAGTTAACAAGTTG
Solyc01g097240-CDS-Rev(nonstop)	Solyc01g097240	AAAGCAGTTGACAAATTCATAGT
Bti9-gataway-Fwd	Solyc07g049180	CACCATGTTTGAATCCAGGCCAAG
Bti9-gateway-nostop-Rev	Solyc07g049180	AAACCTTCCAGACATGAGGTTTAT
Pic3-D71N-Fwd	Solyc01g105280	TGCTATTTATAATGGGCATTTG	Site-directed mutagenesis
Pic3-D71N-Rev	Solyc01g105280	AAGAGTCCTAGTTCATGTC
Pic3-D233N-Fwd	Solyc01g105280	ACTTGCAAGTAATGGTCTATG
Pic3-D233N-Rev	Solyc01g105280	ATGAGAAGATCTGTTTCCG
Pic3-C5-6S-F	Solyc01g105280	GGATAATTTATCCTCCTTTAATTCAAAGTTCTCGAAGCTTGCAGGAG
Pic3-C5-6S-R	Solyc01g105280	ATGGTGAAGGGGGCGGCC
Pic3-C21S-F	Solyc01g105280	ACGGTCATCATCTAGCTCTGGCAAA
Pic3-C21S-R	Solyc01g105280	CCTCCTGCAAGCTTCGAG
Pic12-D69N_F	Solyc10g047290	TGCTATTTATAACGGGCATTCAGG
Pic12-D69N_R	Solyc10g047290	AAAAGTCCTAGTTCCCC
Pic12-D231N_F	Solyc10g047290	CCTTGCAAGTAACGGCCTATGGAAG
Pic12-D231N_R	Solyc10g047290	ATGAGAAGATCTGTATCTCCATC
Pic12-C5SC6S-F	Solyc10g047290	GGATAACTTAAGCAGCTTCAGTTCTG
Pic12-C5SC6S-R	Solyc10g047290	ATTTACCCCTTAAATCGG
Pic3-qRT-F2	Solyc01g105280	GGGGAAAGCTAATCACCCCA	qRT-PCR
Pic3-qRT-R2	Solyc01g105280	CAGGCACGCTATCTCCCAAA
Pic12-qRT-F	Solyc10g047290	TCAAGGGCCTGCCAAGTATG
Pic12-qRT-R	Solyc10g047290	AGTCCTAGTTCCCCTTTGCG
AREB1-qRT-F	Solyc04g078840	GTTTAGGAGCCAGTGGGGTC
AREB1-qRT-R	Solyc04g078840	CTGCCTCCTTTCAACGACCT
SAG113-qRT-F	Solyc05g052980	AGCTTCAAACTCCACAGTGC
SAG113-qRT-R	Solyc05g052980	GAAAGAGGAATAGCGACGCC
Ard2-qRT-F	Solyc01g104170	GTTGTTCATCAGTGTGCTAGTG
Ard2-qRT-F	Solyc01g104170	CTGTCCTTCCTTCTGAATCTTC
